# Honey bee egg composition changes seasonally and after acute maternal virus infection

**DOI:** 10.1101/2024.09.05.611496

**Authors:** Abigail Chapman, Alison McAfee, L. C. C Kenzie, Armando Alcazar Magaña, David R. Tarpy, Julia D. Fine, Zoe Rempel, Kira Peters, Rob W. Currie, Shelley E. R. Hoover, Leonard J. Foster

## Abstract

Honey bee (*Apis mellifera*) colonies depend on the reproductive output of their queens, which in turn is contingent on the care provided by worker bees. Viral infections in queens can compromise reproductive output, while worker infections can inhibit the successful functioning of a colony and its ability to care for the queen. Transgenerational immune priming (TGIP) occurs when queens transfer immune-related compounds or immune elicitors to their offspring, enhancing the ability of subsequent generations to resist infections. These maternal effects on offspring could positively impact colony health and resilience to viral infections, but little is currently known about TGIP for viruses. In this study, we investigate how viral infections affect the proteomic composition of eggs laid by virus-challenged queens (injected with a mixture of black queen cell virus and deformed wing virus B), both in controlled experimental settings and natural field conditions. Our results showed that virus-challenged queens upregulated immune effectors in their eggs and ovaries. In contrast, naturally infected queens from field surveys did not; there were no significant differences in egg protein, lipid, or metabolite composition related to maternal viral load or ovary size. However, egg collection date strongly influenced egg composition, likely reflecting seasonal variations in pollen resources. These findings highlight that while viral infections can induce transgenerational effects on egg proteomes under short-term experimental conditions, such effects are less apparent in natural settings and can be overshadowed by seasonal and other ecological factors.
