## Supplemental Data 1 for "Honey bee egg composition changes seasonally and after acute maternal virus infection"

	*log(copies per ng total RNA)			**log(summed copies per ng total RNA)
queen	BQCV*	DWVA*	DWVB*	TotalVirus**	Beekeeper	Date collected	queen_year	mite_level	ovary_mass	Total RNA extracted from ovary (ug)
Q1	0	0	4.24137213	4.24137213	BC1	2021-05-14	2020	0.9	89.9	57
Q2	0	0	4.235696745	4.235696745	BC1	2021-05-14	2020	0.4	91	3.19
Q3	4.311287539	0	4.275480278	4.594782835	BC1	2021-05-14	2020	1.4	100.5	23.5
Q5	0	0	3.412964272	3.412964272	BC1	2021-05-14	2020	0	115.8	14.8
Q6	0	3.582290683	9.874288497	9.874288719	BC1	2021-05-14	2020	0	109.6	90
Q7	0	0	6.971368637	6.971368637	BC1	2021-05-14	2020	0	115.6	51
Q8	4.086739376	0	5.856245401	5.863567107	BC1	2021-05-14	2020	1.5	121.2	24.75
Q9	0	0	4.924520494	4.924520494	BC1	2021-05-14	2020	1	132.9	7.35
Q10	0	0	4.716504164	4.716504164	BC1	2021-05-14	2020	0	119.8	49.9
Q11	0	0	4.629409599	4.629409599	BC2	2021-05-15	2020	0	104.3	120
Q12	0	0	5.120902818	5.120902818	BC2	2021-05-15	2020	0	108.4	70
Q13	0	0	4.031516183	4.031516183	BC2	2021-05-15	2020	0	146.1	247
Q15	0	0	3.729596709	3.729596709	BC2	2021-05-15	2020	NA	101.8	178.5
Q17	0	0	4.213995616	4.213995616	BC2	2021-05-15	2020	0.8	90.2	32.5
Q18	0	0	9.740731026	9.740731026	BC2	2021-05-15	2020	0.5	89.4	56
Q19	0	0	6.027213657	6.027213657	BC2	2021-05-15	2020	0.5	114.9	82
Q20	3.471731651	0	9.843730965	9.84373115	BC2	2021-05-15	2020	0	114	138
Q21	4.281321286	0	6.841234296	6.842429037	BC2	2021-05-15	2020	0	122.5	58
Q28	0	3.284971855	6.355132115	6.355501467	BC1	2021-06-15	2020	0	118.5	101
Q29	0	0	5.812333911	5.812333911	BC1	2021-06-15	2020	0	107.7	22.2
Q30	0	3.35831564	4.448603272	4.482521053	BC1	2021-06-15	2020	3.3	120.2	130.5
Q31	0	0	4.792111409	4.792111409	BC1	2021-06-15	2020	1.5	116.6	390
Q32	3.453929592	0	5.324282455	5.330097069	BC1	2021-06-15	2020	0.4	114.1	179
Q33	0	0	5.186240393	5.186240393	BC1	2021-06-15	2020	1	92.6	22.6
Q34	0	0	4.272615061	4.272615061	BC2	2021-06-16	2020	0	114.8	155
Q35	0	0	5.381776703	5.381776703	BC2	2021-06-16	2020	0	92.3	35.5
Q36	0	0	5.48029446	5.48029446	BC2	2021-06-16	2020	0	110.6	14.7
Q37	0	0	4.659535907	4.659535907	BC2	2021-06-16	2020	0	116.4	210
Q38	0	0	3.639287226	3.639287226	BC2	2021-06-16	2020	0	105.9	61
Q39	0	0	3.861813098	3.861813098	BC2	2021-06-16	2020	0	115.1	179
Q40	0	0	4.84958319	4.84958319	BC2	2021-06-16	2020	0	103.1	52
Q42	0	0	3.808120908	3.808120908	BC2	2021-06-16	2020	0	107.6	26.4
Q43	0	0	3.436268689	3.436268689	BC2	2021-06-16	2020	1	102.5	23.3
Q44	3.787838163	3.280487314	4.664829941	4.734503267	BC2	2021-06-16	2020	0.3	131.6	132
Q45	3.67669361	0	3.598790507	3.940516485	BC2	2021-06-16	2020	1.6	110.8	92
Q46	0	0	3.830331993	3.830331993	BC2	2021-06-16	2020	2.2	118.1	191.5
Q47	0	3.246547818	3.621384028	3.774239513	BC2	2021-06-16	2020	6.3	100.5	124
Q48	3.668479103	3.510276844	4.110814094	4.318181636	AB1	2021-06-27	2019	0	93.3	98.5
Q49	0	0	3.400192489	3.400192489	AB1	2021-06-27	2021	0	89.2	15.8
Q50	3.783284078	3.310055738	5.516314976	5.52691623	AB1	2021-06-27	2019	0	106.9	93
Q51	0	3.231698911	3.648815212	3.78955016	AB1	2021-06-27	2021	0	96.3	91
Q52	0	0	4.581418643	4.581418643	AB1	2021-06-27	2020	0	79.8	75
Q53	0	0	3.763976755	3.763976755	AB1	2021-06-27	2019	0.4	78.1	156.5
Q54	3.718667735	0	3.819631663	4.073107098	AB1	2021-06-27	2019	0.3	100.4	145.5
Q55	3.633670406	0	3.521138084	3.882068944	AB1	2021-06-27	NA	0	101.5	53
Q56	0	0	4.161687366	4.161687366	AB1	2021-06-27	2019	0	89.4	31.5
Q57	4.185315458	3.259832699	3.548020695	4.315403505	AB1	2021-06-27	2021	0	116.9	87
Q58	0	0	3.55177519	3.55177519	AB1	2021-06-27	2019	0	99.2	16.2
Q59	3.359266165	0	3.571359393	3.779163424	AB1	2021-06-27	2021	0	95.3	52
Q60	0	0	9.191831514	9.191831514	AB1	2021-06-27	2021	1.1	84.7	13.4
Q61	0	0	3.539076099	3.539076099	AB1	2021-06-27	2020	0	75.1	69
Q63	0	3.368100852	3.729002709	3.886039276	AB1	2021-06-27	2020	0	107.2	114
Q64	0	0	4.035643164	4.035643164	AB1	2021-06-27	2021	0	103	7.2
Q65	3.666705136	0	3.63333377	3.951369903	AB1	2021-06-27	NA	0	80.6	97
Q66	3.418135498	0	4.030518765	4.12538366	AB1	2021-06-27	2019	0	70	54
Q67	0	0	3.793231447	3.793231447	AB1	2021-06-27	2021	0.4	62.7	46.6
Q68	3.889749775	0	3.951305132	4.222647117	AB1	2021-06-28	2021	0	70.5	60
Q69	3.684486292	3.278753601	3.619406411	4.037386653	AB1	2021-06-28	2021	0	86.7	130.5
Q70	0	0	3.753123245	3.753123245	AB1	2021-06-28	2019	0	82.7	157.5
Q71	0	3.357934847	3.702028226	3.86423412	AB1	2021-06-28	2019	0	82.6	105.5
Q72	3.531223375	0	3.997793981	4.125394507	AB1	2021-06-28	NA	0.3	102.3	39.2
Q73	3.677910974	3.262925469	3.48258777	3.983776588	AB1	2021-06-28	2021	0	117.3	127.5
Q74	0	0	3.670740494	3.670740494	AB1	2021-06-28	2021	0	70.4	62
Q75	3.859938472	0	3.491781776	4.014786466	AB1	2021-06-28	2021	0	112.3	229
Q76	3.56937391	3.242591116	3.616720512	3.982069118	AB1	2021-06-28	2019	0.3	84.5	90
Q77	0	0	4.18353556	4.18353556	AB1	2021-06-28	2019	0	73.8	80
Q78	0	3.240349527	0	3.240349527	AB1	2021-06-28	2021	0	87.7	93
Q79	0	0	5.095483186	5.095483186	AB1	2021-06-28	2021	0	85.5	45
Q80	3.896250562	0	4.927678264	4.966306029	AB1	2021-06-28	2019	0	87.6	76
Q81	7.896305707	0	3.603649492	7.896327844	AB1	2021-06-28	2019	0.4	66.5	65
Q82	3.924795996	0	3.574031268	4.084933575	AB1	2021-06-28	2019	0	89.6	83
Q83	3.882030957	0	3.495266744	4.03138153	AB1	2021-06-28	2020	0	83.4	65
Q84	3.744188636	3.456366033	3.812913357	4.173438805	AB1	2021-06-28	2020	1.5	99.7	98
Q85	3.712874085	0	3.622697455	3.9711521	AB1	2021-06-28	2021	0	133.7	211.5
Q86	3.549983611	3.307067951	3.613524703	3.986009932	AB1	2021-06-28	2020	0.8	83.1	95
Q87	0	0	3.436268689	3.436268689	AB1	2021-06-28	2019	0	100.2	40.9
Q88	0	0	4.015331808	4.015331808	AB1	2021-06-28	2021	0.3	91	50
Q89	0	3.281351582	3.759567127	3.884232549	AB1	2021-06-28	2020	0	86	99
Q90	0	0	3.552424846	3.552424846	AB1	2021-06-28	2019	0	75.3	67
Q91	0	0	3.725966052	3.725966052	AB1	2021-06-28	2021	0.4	91.9	17.5
Q92	4.026996047	0	3.523226042	4.145424322	AB1	2021-06-28	2021	0	100.8	134.5
Q93	3.540329475	0	3.578868329	3.861056245	AB1	2021-06-28	2019	0.3	98.3	110.5
Q94	0	0	3.514990233	3.514990233	AB1	2021-06-28	2019	0.3	92.7	360
